# Carbon monoxide dehydrogenases enhance bacterial survival by oxidising atmospheric CO

**DOI:** 10.1101/628081

**Authors:** Paul R.F. Cordero, Katherine Bayly, Pok Man Leung, Cheng Huang, Zahra F. Islam, Ralf B. Schittenhelm, Gary M. King, Chris Greening

**Affiliations:** School of Biological Sciences, Monash University, Clayton, VIC 3800, Australia; Monash Biomedical Proteomics Facility and Department of Biochemistry, Monash Biomedicine Discovery Institute, Monash University, Clayton, VIC 3800, Australia; School of Biological Sciences, Louisiana State University, Baton Rouge, LA 70803, LA USA

## Abstract

Carbon monoxide (CO) is a ubiquitous atmospheric trace gas produced by natural and anthropogenic sources. Some aerobic bacteria can oxidize atmospheric CO and, collectively, they account for the net loss of ~250 teragrams of CO from the atmosphere each year. However, the physiological role, genetic basis, and ecological distribution of this process remain incompletely resolved. In this work, we addressed these knowledge gaps through culture-based and culture-independent work. We confirmed through shotgun proteomic and transcriptional analysis that the genetically tractable aerobic soil actinobacterium *Mycobacterium smegmatis* upregulates expression of a carbon monoxide dehydrogenase by 50-fold when exhausted for organic carbon substrates. Whole-cell biochemical assays in wild-type and mutant backgrounds confirmed that this organism aerobically respires CO, including at sub-atmospheric concentrations, using the enzyme. Contrary to current paradigms on CO oxidation, the enzyme did not support chemolithoautotrophic growth and was dispensable for CO detoxification. However, it significantly enhanced long-term survival, suggesting that atmospheric CO serves a supplemental energy source during organic carbon starvation. Phylogenetic analysis indicated that atmospheric CO oxidation is widespread and an ancestral trait of CO dehydrogenases. Homologous enzymes are encoded by 685 sequenced species of bacteria and archaea, including from seven dominant soil phyla, and we confirmed genes encoding this enzyme are abundant and expressed in terrestrial and marine environments. On this basis, we propose a new survival-centric model for the evolution of CO oxidation and conclude that, like atmospheric H_2_, atmospheric CO is a major energy source supporting persistence of aerobic heterotrophic bacteria in deprived or changeable environments.
