## Supplementary material for "Carbon monoxide dehydrogenases enhance bacterial survival by oxidising atmospheric CO": Table S5

### Sheet: Metagenome
Abbreviation	Sample Site	Sequencing platform	Read length	Ecosystem Type	Depth (m)	GC %	Approx. No. of reads (millions)	% of high quality reads	NCBI BioProject Accession	NCBI Run Accession	Link to Joint Genome Institute
Forest soil 1	Barre woods, Petersham, MA, USA	Illumina HiSeq-2000	2 * 150bp	Soil	0 - 0.1	61.5	12.4	77.1	PRJNA336401	SRR4022105	https://img.jgi.doe.gov/cgi-bin/m/main.cgi?section=TaxonDetail&page=taxonDetail&taxon_oid=3300001621
Forest soil 2	South Bohemian Region, Czech Republic	Illumina HiSeq-2500	2 * 151bp	Soil	Not indicated	58.5	11	94.02	PRJNA467679	SRR7591056	https://img.jgi.doe.gov/cgi-bin/m/main.cgi?section=TaxonDetail&page=taxonDetail&taxon_oid=3300022733
Permafrost 1	Barrow Environmental Observatory site, Barrow, Alaska, USA	Illumina HiSeq-2000	2 * 157bp	Soil	0	50.6	59.6	76.7	PRJNA330164	SRR3989256	https://img.jgi.doe.gov/cgi-bin/m/main.cgi?section=TaxonDetail&page=taxonDetail&taxon_oid=3300002986
Permafrost 2	Barrow Environmental Observatory site, Barrow, Alaska, USA	Illumina HiSeq-2500	2 * 151bp	Soil	0	58.8	41.3	93.37	PRJNA365645	SRR5450432	https://img.jgi.doe.gov/cgi-bin/m/main.cgi?section=TaxonDetail&page=taxonDetail&taxon_oid=3300005993
Peatland 1	Department of Meta, Colombia	Illumina HiSeq-2500	2 * 151bp	Soil	Not indicated	62.5	89.1	93	PRJNA443510	SRR7004198	https://img.jgi.doe.gov/cgi-bin/m/main.cgi?section=TaxonDetail&page=taxonDetail&taxon_oid=3300018060
Peatland 2	Schloeppnerbrunnen fen II, Fichtel Mountains, Northeastern Bavaria, Germany	Illumina HiSeq-2000	2 * 150bp	Soil	0.1 - 0.2	61.5	116	77.73	PRJNA412436	SRR6193119	Not identified
Grassland 1	Angelo Coastal Reserve, California, USA	Illumina HiSeq-2500	2 * 151bp	Soil	0.2	63.1	42.9	97.48	PRJNA367569	SRR5881392	https://img.jgi.doe.gov/cgi-bin/m/main.cgi?section=TaxonDetail&page=taxonDetail&taxon_oid=3300014157
Grassland 2	Hopland, California, USA	Illumina HiSeq-2000	2 * 150bp	Soil	Not indicated	66.5	110.9	69.59	PRJNA330082	SRR4051795	https://img.jgi.doe.gov/cgi-bin/m/main.cgi?section=TaxonDetail&page=taxonDetail&taxon_oid=3300001205
Desert 1	California, USA	Illumina HiSeq-2500	2 * 151bp	Soil	0.05	65.3	30.9	94.59	PRJNA466298	SRR7497549	https://img.jgi.doe.gov/cgi-bin/m/main.cgi?section=TaxonDetail&page=taxonDetail&taxon_oid=3300024426
Desert 2	Tarim, China	Illumina NextSeq 500	2 * 151bp	Soil	0.1 - 0.4	62.1	21.7	82.32	PRJEB21269	ERR2004606	Not identified
Agricultural Land 1	Kellogg Biological Station, Michigan, USA	Illumina HiSeq-2500	2 * 151bp	Soil	Not indicated	60.4	197.9	90.88	PRJNA444379	SRR6957156	https://img.jgi.doe.gov/cgi-bin/m/main.cgi?section=TaxonDetail&page=taxonDetail&taxon_oid=3300005536
Agricultural Land 2	Guangxi, China	Illumina HiSeq-4000	2 * 150bp	Soil	Not indicated	63.3	40.3	88.61	PRJNA394813	SRR6241674	Not identified
Deep Subsurface 1	Coast Range Ophiolite (CRO), McLaughlin Reserve, California, USA	Illumina HiSeq-2000	2 * 150bp	Deep subsurface	Not indicated	57.1	18.9	75.58	PRJNA410032	SRR6212578	https://img.jgi.doe.gov/cgi-bin/m/main.cgi?section=TaxonDetail&page=taxonDetail&taxon_oid=3300001796
Deep Subsurface 2	Beatrix Gold Mine, Welkom, South Africa	Illumina HiSeq-2500	2 * 215bp	Deep subsurface	1339	53.6	58.3	85.44	PRJNA308990	SRR5011273	Not identified
Salt Marsh 1	Georgia, USA	Illumina HiSeq-2500	2 * 151bp	Sediment	0	44.3	109.5	94.12	PRJNA465671	SRR7152297	https://img.jgi.doe.gov/cgi-bin/m/main.cgi?section=TaxonDetail&page=taxonDetail&taxon_oid=3300023110
Salt Marsh 2	Georgia, USA	Illumina HiSeq-2500	2 * 151bp	Sediment	0	44.7	92.8	92.69	PRJNA465689	SRR7154837	https://img.jgi.doe.gov/cgi-bin/m/main.cgi?section=TaxonDetail&page=taxonDetail&taxon_oid=3300023273
Freshwater Wetland 1	Twitchell Island, Sacramento and San Joaquin Delta, California, USA	Illumina HiSeq-2000	2 * 150bp	Sediment	0	56.2	183.3	60.59	PRJNA366360	SRR5246787	https://img.jgi.doe.gov/cgi-bin/m/main.cgi?section=TaxonDetail&page=taxonDetail&taxon_oid=3300027887
Freshwater Wetland 2	Ohio, USA	Illumina HiSeq-2000	2 * 151bp	Sediment	Surface	57.3	116	93.41	PRJNA338276	SRR5817589	Not identified
Soil Crust 1	Colorado Plateau, Moab, Utah, USA	Illumina Genome Analyzer II	2 * 151bp	Soil	Not indicated	63.7	38.8	43.93	PRJNA336826	SRR4028119	https://img.jgi.doe.gov/cgi-bin/m/main.cgi?section=TaxonDetail&page=taxonDetail&taxon_oid=2209111000
Rainforest Soil 1	Amazon forest, Fazenda Nova Vida, City of Ariquemes, State of Rondonia, Brazil	Illumina HiSeq-2000	157bp + 143bp	Soil	Not indicated	61.7	174.5	71.5	PRJNA336765	SRR496400	https://img.jgi.doe.gov/cgi-bin/m/main.cgi?section=TaxonDetail&page=taxonDetail&taxon_oid=3300000816
Coastal Seawater 1	Monterey Bay, California, United States	Illumina HiSeq-2500	2 * 151bp	Marine	5	39.2	24.2	95.67	PRJNA467728	SRR7592711	https://img.jgi.doe.gov/cgi-bin/m/main.cgi?section=TaxonDetail&page=taxonDetail&taxon_oid=3300026479
Coastal Seawater 2	Delaware Bay, USA	Illumina HiSeq-2500	2 * 151bp	Marine	Not indicated	39.5	21.6	97.77	PRJNA375612	SRR5601138	https://img.jgi.doe.gov/cgi-bin/m/main.cgi?section=TaxonDetail&page=taxonDetail&taxon_oid=3300006027
Epipelagic Seawater 1	Southern Atlantic Ocean	Illumina HiSeq-2500	2 * 151bp	Marine	Surface	33.8	33.4	95.1	PRJNA375452	SRR5494772	https://img.jgi.doe.gov/cgi-bin/m/main.cgi?section=TaxonDetail&page=taxonDetail&taxon_oid=3300005971
Epipelagic Seawater 2	Northeast Subartic Pacific Ocean, Canada	Illumina HiSeq-2500	2 * 150bp	Marine	10	NA	40.9	96.95	PRJNA502681	Not identified	https://img.jgi.doe.gov/cgi-bin/m/main.cgi?section=TaxonDetail&page=taxonDetail&taxon_oid=3300028194
Mesopelagic Seawater 1	Canada Basin, Western Arctic Ocean	Illumina HiSeq-2500	2 * 151bp	Marine	213	43.9	113.1	92.01	PRJNA367436	SRR5819383	https://img.jgi.doe.gov/cgi-bin/m/main.cgi?section=TaxonDetail&page=taxonDetail&taxon_oid=3300009786
Mesopelagic Seawater 2	Southern Atlantic Ocean	Illumina HiSeq-2500	2 * 151bp	Marine	250	39.9	74.1	93.66	PRJNA405729	SRR6048006	https://img.jgi.doe.gov/cgi-bin/m/main.cgi?section=TaxonDetail&page=taxonDetail&taxon_oid=3300006902
Bathypelagic Seawater 1	South Indian Ocean	Illumina HiSeq-2000	2 * 150bp	Marine	2402.15	50	10.4	62.27	PRJNA329993	SRR3963805	https://img.jgi.doe.gov/cgi-bin/m/main.cgi?section=TaxonDetail&page=taxonDetail&taxon_oid=3300000978
Bathypelagic Seawater 2	South of Fiji, South Pacific Ocean	Illumina HiSeq-2000	2 * 150bp	Marine	2147.76	54.6	11.2	64.8	PRJNA330073	SRR3962777	https://img.jgi.doe.gov/cgi-bin/m/main.cgi?section=TaxonDetail&page=taxonDetail&taxon_oid=3300001571
Deep Seawater 1	East of Rio de Janeiro, Brazil, South Atlantic Ocean	Illumina HiSeq-2000	2 * 150bp	Marine	3906.8	47.8	10.7	74.29	PRJNA330097	SRR3966130	https://img.jgi.doe.gov/cgi-bin/m/main.cgi?section=TaxonDetail&page=taxonDetail&taxon_oid=3300000950
Deep Seawater 2	South Indian Ocean	Illumina HiSeq-2000	2 * 150bp	Marine	4000.85	53.2	9.8	64.64	PRJNA330138	SRR3963571	https://img.jgi.doe.gov/cgi-bin/m/main.cgi?section=TaxonDetail&page=taxonDetail&taxon_oid=3300000981
Hydrothermal Fluid 1	Anemone Vent, Pacific Ocean	Illumina NextSeq 500	2 * 149bp	Marine	1541	43.8	20	95.53	PRJEB19456	ERR2021505	https://img.jgi.doe.gov/cgi-bin/m/main.cgi?section=TaxonDetail&page=taxonDetail&taxon_oid=3300007772
Hydrothermal Fluid 2	Marker 113 Vent, Pacific Ocean	Illumina NextSeq 500	2 * 149bp	Marine	1518	43	29.2	94.76	PRJEB19456	ERR2021507	https://img.jgi.doe.gov/cgi-bin/m/main.cgi?section=TaxonDetail&page=taxonDetail&taxon_oid=3300007776
Lake 1	Lake Simoncouche, Canada	Illumina HiSeq-2500	2 * 151bp	Freshwater	1	46.7	54.5	90.44	PRJNA367414	SRR5818247	https://img.jgi.doe.gov/cgi-bin/m/main.cgi?section=TaxonDetail&page=taxonDetail&taxon_oid=3300009180
Lake 2	Wisconsin, USA	Illumina HiSeq-2500	2 * 151bp	Freshwater	4	50.8	108.2	94.45	PRJNA368375	SRR6476262	https://img.jgi.doe.gov/cgi-bin/m/main.cgi?section=TaxonDetail&page=taxonDetail&taxon_oid=3300013006
River 1	Macapa North, Amazon River, Brazil	Illumina HiSeq-2500	2 * 150bp	Freshwater	14	50.7	14.5	93.6	PRJNA237344	SRR1786279	https://gold.jgi.doe.gov/projects?id=Gp0210525
River 2	St. Lawrence River, New York, United States	Illumina HiSeq-2500	2 * 151bp	Freshwater	5	NA	14.5	97.97	PRJNA502570	Not identified	https://img.jgi.doe.gov/cgi-bin/m/main.cgi?section=TaxonDetail&page=taxonDetail&taxon_oid=3300027493
Groundwater 1	Crystal Geyser, Grand County, Utah, USA	Illumina HiSeq-2500	2 * 251bp	Freshwater	Not indicated	41.7	62.3	83.77	PRJNA416588	SRR6240786	https://img.jgi.doe.gov/cgi-bin/m/main.cgi?section=TaxonDetail&page=taxonDetail&taxon_oid=3300004185
Groundwater 2	Rifle, Colorado, USA	Illumina HiSeq-2000	2 * 150bp	Freshwater	Not indicated	49	31.6	91.05	PRJNA292723	SRR2177954	Not identified
Hot Spring 1	Octopus Hot Spring, Yellowstone National Park, Wyoming, USA	Illumina HiSeq-2500	2 * 151bp	Thermal springs	Not indicated	45.7	77.9	89.41	PRJNA443574	SRR7008326	https://img.jgi.doe.gov/cgi-bin/m/main.cgi?section=TaxonDetail&page=taxonDetail&taxon_oid=3300019289
Hot Spring 2	Elkhorn Slough, Monterey Bay, California, USA	Illumina HiSeq-2000	2 * 150bp	Non-marine Saline and Alkaline	Not indicated	53	49.4	58.24	PRJNA336658	SRR4030105	https://gold.jgi.doe.gov/projects?id=Gp0054619
Terrestrial Ecosystem
Aquatic Ecosystem

### Sheet: Metatranscriptome
Abbreviation	Sample Site	Sequencing platform	Read length	Ecosystem Type	Depth (m)	GC %	Approx. No. of reads (millions)	% of high quality reads	No. of non-rRNA clean reads	NCBI BioProject Accession	NCBI Run Accession	Link to Joint Genome Institute
Forest soil 1	Barre woods, Petersham, MA, USA	Illumina HiSeq-2000	2 * 150bp	Soil	0 - 0.1	50.8	26.2	92.08	4205911	PRJNA336590	SRR4022163	https://img.jgi.doe.gov/cgi-bin/m/main.cgi?section=TaxonDetail&page=taxonDetail&taxon_oid=3300002678
Forest soil 2	South Bohemian Region, Czech Republic	Illumina HiSeq-2500	2 * 151bp	Soil	Not indicated	54.4	5.5	97.38	3108653	PRJNA444109	SRR7004602	https://img.jgi.doe.gov/cgi-bin/m/main.cgi?section=TaxonDetail&page=taxonDetail&taxon_oid=3300019189
Permafrost 1	Barrow Environmental Observatory site, Barrow, Alaska, USA	Illumina HiSeq-2000	2 * 150bp	Soil	0	54.2	65.7	93.84	13810183	PRJNA366306	SRR5248195	https://img.jgi.doe.gov/cgi-bin/m/main.cgi?section=TaxonDetail&page=taxonDetail&taxon_oid=3300002860
Permafrost 2	Barrow Environmental Observatory site, Barrow, Alaska, USA	Illumina HiSeq-2500	2 * 151bp	Soil	0	53.7	41.1	95.69	37266606	PRJNA365565	SRR5208454	https://img.jgi.doe.gov/cgi-bin/m/main.cgi?section=TaxonDetail&page=taxonDetail&taxon_oid=3300005644
Peatland 1	Department of Meta, Colombia	Illumina HiSeq-2500	2 * 151bp	Soil	0	60.3	80.1	86.58	49585963	PRJNA443534	SRR7006911	https://img.jgi.doe.gov/cgi-bin/m/main.cgi?section=TaxonDetail&page=taxonDetail&taxon_oid=3300019199
Peatland 2	Schloeppnerbrunnen fen II, Fichtel Mountains, Northeastern Bavaria, Germany	Illumina HiSeq-2000	2 * 150bp	Soil	Not indicated	57.5	19.7	92.92	11991922	PRJNA412438	SRR5256708	Not identified
Grassland 1	Angelo Coastal Reserve, California, USA	Illumina HiSeq-2500	2 * 151bp	Soil	0	51.5	25.7	97.02	7907714	PRJNA367509	SRR5211398	https://img.jgi.doe.gov/cgi-bin/m/main.cgi?section=TaxonDetail&page=taxonDetail&taxon_oid=3300010116
Grassland 2	Hopland, California, USA	Illumina HiSeq-2000	2 * 150bp	Soil	Not indicated	62.3	41.7	89.42	36513650	PRJNA365998	SRR5258562	https://img.jgi.doe.gov/cgi-bin/m/main.cgi?section=TaxonDetail&page=taxonDetail&taxon_oid=3300003569
Desert 1	California, USA	Illumina HiSeq-2500	2 * 151bp	Soil	0.05	NA	23.3	98.87	5269130	Not identified	Not identified	https://img.jgi.doe.gov/cgi-bin/m/main.cgi?section=TaxonDetail&page=taxonDetail&taxon_oid=3300029649
Desert 2	Tarim, China	Illumina NextSeq 500	2 * 151bp	Soil	0.1 - 0.4	53	18.9	88.82	13160255	PRJEB21269	ERR2004624	Not identified
Agricultural Land 1	Kellogg Biological Station, Michigan, USA	Illumina HiSeq-2500	2 * 151bp	Soil	Not indicated	54.3	165.7	93.55	2039227	PRJNA465144	SRR7142038	https://gold.jgi.doe.gov/projects?id=Gp0175829
Agricultural Land 2	Guangxi, China	Illumina HiSeq-4000	2 * 150bp	Soil	Not indicated	63.5	45.8	89.62	40993359	PRJNA394813	SRR6262212	Not identified
Deep Subsurface 1	Coast Range Ophiolite (CRO), McLaughlin Reserve, California, USA	Illumina HiSeq-2000	2 * 150bp	Deep subsurface	Not indicated	54.7	30.3	90.26	13090837	PRJNA410057	SRR6222539	https://img.jgi.doe.gov/cgi-bin/m/main.cgi?section=TaxonDetail&page=taxonDetail&taxon_oid=3300003552
Deep Subsurface 2	Beatrix Gold Mine, Welkom, South Africa	Illumina HiSeq-2500	215bp	Deep subsurface	1339	51.4	106.5	60.37	3851636	PRJNA308990	SRR5011272	Not identified
Salt Marsh 1	Georgia, USA	Illumina HiSeq-2500	2 * 151bp	Sediment	0	46.8	59.3	95.69	37311436	PRJNA443728	SRR6980409	https://img.jgi.doe.gov/cgi-bin/m/main.cgi?section=TaxonDetail&page=taxonDetail&taxon_oid=3300019272
Salt Marsh 2	Georgia, USA	Illumina HiSeq-2500	2 * 151bp	Sediment	0	47.7	42.2	95.12	31061052	PRJNA443741	SRR6981148	https://img.jgi.doe.gov/cgi-bin/m/main.cgi?section=TaxonDetail&page=taxonDetail&taxon_oid=3300019196
Freshwater Wetland 1	Twitchell Island, Sacramento and San Joaquin Delta, California, USA	Illumina HiSeq-2000	2 * 150bp	Sediment	0	55.1	60	83.51	13273598	PRJNA366370	SRR6203184	https://img.jgi.doe.gov/cgi-bin/m/main.cgi?section=TaxonDetail&page=taxonDetail&taxon_oid=3300001804
Freshwater Wetland 2	Ohio, USA	Illumina HiSeq-2500	2 * 149bp	Sediment	Surface	54.2	28	98.26	15148555	PRJNA338276	SRR5864101	Not identified
Soil Crust 1	Colorado Plateau, Moab, Utah, USA	Illumina HiSeq-2000	2 * 150bp	Soil	Not indicated	63.8	111.3	69.52	74874741	PRJNA366648	SRR6201735	https://gold.jgi.doe.gov/projects?id=Gp0054638
Rainforest Soil 1	Amazon forest, Fazenda Nova Vida, City of Ariquemes, State of Rondonia, Brazil	Illumina HiSeq-2000	2 * 150bp	Soil	Not indicated	56.8	68.9	93.99	14828479	PRJNA365923	SRR5204522	https://img.jgi.doe.gov/cgi-bin/m/main.cgi?section=TaxonDetail&page=taxonDetail&taxon_oid=3300006939
Coastal Seawater 1	Monterey Bay, California, United States	Illumina HiSeq-2500	2 * 151bp	Marine	5	43.1	22.6	97.44	10599237	PRJNA468309	SRR7949681	https://img.jgi.doe.gov/cgi-bin/m/main.cgi?section=TaxonDetail&page=taxonDetail&taxon_oid=3300026400
Coastal Seawater 2	Delaware Bay, USA	Illumina HiSeq-2500	2 * 151bp	Marine	Not indicated	49.2	107.7	94.98	33939858	PRJNA405637	SRR6048937	https://img.jgi.doe.gov/cgi-bin/m/main.cgi?section=TaxonDetail&page=taxonDetail&taxon_oid=3300006425
Epipelagic Seawater 1	Southern Atlantic Ocean	Illumina HiSeq-2500	2 * 151bp	Marine	5	44.5	15.4	96.56	6558516	PRJNA365300	SRR6831065	https://img.jgi.doe.gov/cgi-bin/m/main.cgi?section=TaxonDetail&page=taxonDetail&taxon_oid=3300007610
Epipelagic Seawater 2	Northeast Subartic Pacific Ocean, Canada	Illumina HiSeq-2500	2 * 150bp	Marine	10	NA	56.3	97.91	14225935	Not identified	Not identified	https://img.jgi.doe.gov/cgi-bin/m/main.cgi?section=TaxonDetail&page=taxonDetail&taxon_oid=3300028672
Mesopelagic Seawater 1	Canada Basin, Western Arctic Ocean	Illumina HiSeq-2500	2 * 151bp	Marine	200	NA	45.1	97.86	16952506	Not identified	Not identified	https://img.jgi.doe.gov/cgi-bin/m/main.cgi?section=TaxonDetail&page=taxonDetail&taxon_oid=3300030727
Mesopelagic Seawater 2	Southern Atlantic Ocean	Illumina HiSeq-2500	2 * 151bp	Marine	251	50	14.1	95.54	9949230	PRJNA365303	SRR6831082	https://img.jgi.doe.gov/cgi-bin/m/main.cgi?section=TaxonDetail&page=taxonDetail&taxon_oid=3300011292
Bathypelagic Seawater 1	South Indian Ocean	Illumina HiSeq-2500	2 * 151bp	Marine	2400	47.5	12.4	94.71	2637552	PRJNA366419	SRR6216885	https://img.jgi.doe.gov/cgi-bin/m/main.cgi?section=TaxonDetail&page=taxonDetail&taxon_oid=3300006681
Bathypelagic Seawater 2	South of Fiji, South Pacific Ocean	Illumina HiSeq-2500	2 * 151bp	Marine	2150	54.8	15.9	97.24	3576131	PRJNA366423	SRR6217786	https://img.jgi.doe.gov/cgi-bin/m/main.cgi?section=TaxonDetail&page=taxonDetail&taxon_oid=3300011273
Deep Seawater 1	East of Rio de Janeiro, Brazil, South Atlantic Ocean	Illumina HiSeq-2500	2 * 151bp	Marine	3918	51.1	15.3	95.05	8919079	PRJNA366414	SRR6215535	https://img.jgi.doe.gov/cgi-bin/m/main.cgi?section=TaxonDetail&page=taxonDetail&taxon_oid=3300006716
Deep Seawater 2	South Indian Ocean	Illumina HiSeq-2500	2 * 151bp	Marine	4000	50.4	16.2	94.68	7902799	PRJNA366420	SRR6216921	https://img.jgi.doe.gov/cgi-bin/m/main.cgi?section=TaxonDetail&page=taxonDetail&taxon_oid=3300006703
Hydrothermal Fluid 1	Anemone Vent, Pacific Ocean	Illumina NextSeq 500	2 * 150bp	Marine	1541	47.5	11.9	94.33	4468932	PRJEB19456	ERR2021506	Not identified
Hydrothermal Fluid 2	Marker 113 Vent, Pacific Ocean	Illumina NextSeq 500	2 * 150bp	Marine	1518	48.2	11.2	93.74	4955559	PRJEB19456	ERR2021508	Not identified
Lake 1	Lake Simoncouche, Canada	Illumina HiSeq-2500	2 * 151bp	Freshwater	1	48.9	55.2	95.76	12925545	PRJNA364563	SRR5839377	https://img.jgi.doe.gov/cgi-bin/m/main.cgi?section=TaxonDetail&page=taxonDetail&taxon_oid=3300012770
Lake 2	Wisconsin, USA	Illumina HiSeq-2500	2 * 151bp	Freshwater	4	51.2	27.8	96.98	2377969	PRJNA368303	SRR6277217	https://img.jgi.doe.gov/cgi-bin/m/main.cgi?section=TaxonDetail&page=taxonDetail&taxon_oid=3300012737
River 1	Macapa North, Amazon River, Brazil	Illumina HiSeq-2500	2 * 150bp	Freshwater	14	43.6	9.7	90.64	7958204	PRJNA237345	SRR1785351	https://img.jgi.doe.gov/cgi-bin/m/main.cgi?section=TaxonDetail&page=taxonDetail&taxon_oid=3300009261
River 2	St. Lawrence River, New York, United States	Illumina HiSeq-2500	2 * 151bp	Freshwater	5	52.4	35.4	96.04	8575125	PRJNA468957	SRR7687109	https://img.jgi.doe.gov/cgi-bin/m/main.cgi?section=TaxonDetail&page=taxonDetail&taxon_oid=3300025744
Groundwater 1	Crystal Geyser, Grand County, Utah, USA	Illumina HiSeq-2500	2 * 151bp	Freshwater	Not indicated	44.3	51	96.48	23702630	PRJNA416598	SRR6241673	https://img.jgi.doe.gov/cgi-bin/m/main.cgi?section=TaxonDetail&page=taxonDetail&taxon_oid=3300005570
Groundwater 2	Rifle, Colorado, USA	Illumina HiSeq-2000	150bp	Freshwater	Not indicated	52.5	25.6	93.13	20441652	PRJNA292723	SRR2178066	https://img.jgi.doe.gov/cgi-bin/m/main.cgi?section=TaxonDetail&page=taxonDetail&taxon_oid=3300009296
Hot Spring 1	Octopus Hot Spring, Yellowstone National Park, Wyoming, USA	Illumina HiSeq-2500	2 * 151bp	Thermal springs	Not indicated	62.3	111.1	93.61	20867950	PRJNA443573	SRR7007936	https://img.jgi.doe.gov/cgi-bin/m/main.cgi?section=TaxonDetail&page=taxonDetail&taxon_oid=3300021854
Hot Spring 2	Elkhorn Slough, Monterey Bay, California, USA	Illumina HiSeq-2000	2 * 150bp	Non-marine Saline and Alkaline	Not indicated	58.7	97	66.2	63943400	PRJNA366615	SRR6201552	https://gold.jgi.doe.gov/projects?id=Gp0054610
Terrestrial Ecosystem
Aquatic Ecosystem
