## Supplementary material for "Carbon monoxide dehydrogenases enhance bacterial survival by oxidising atmospheric CO": Table S6

### Sheet: CODH metagenome
	Forest soil	Forest soil	Permafrost	Permafrost	Peatland	Peatland	Grassland	Grassland	Desert	Desert	Agricultural Land	Agricultural Land	Deep Subsurface	Deep Subsurface	Salt Marsh	Salt Marsh	Freshwater Wetland	Freshwater Wetland	Soil Crust	Rainforest Soil		Total	Median
Sample	1	2	1	2	1	2	1	2	1	2	1	2	1	2	1	2	1	2	1	1
Mixed 1	252	198	9	303	512	295	412	370	264	234	235	547	59	20	211	255	29	69	120	459		4853	243.5
Actinobacterial	270	246	9	219	326	318	278	695	184	171	265	308	33	11	80	96	26	48	76	288		3947	201.5
Mixed 2	140	111	0	60	164	182	78	94	29	70	65	133	2	1	86	54	2	7	6	115		1399	67.5
Halobacterial	6	11	0	15	28	17	27	22	14	28	18	28	5	0	10	12	2	2	5	32		282	13
Proteobacterial	180	174	32	141	282	285	77	92	48	94	62	136	21	11	305	382	37	46	10	376		2791	93
Total	848	740	50	738	1312	1097	872	1273	539	597	645	1152	120	43	692	799	96	172	217	1270
	Coastal Seawater	Coastal Seawater	Epipelagic Seawater	Epipelagic Seawater	Mesopelagic Seawater	Mesopelagic Seawater	Bathypelagic Seawater	Bathypelagic Seawater	Deep Seawater	Deep Seawater	Hydrothermal Fluid	Hydrothermal Fluid	Lake	Lake	River	River	Groundwater	Groundwater	Hot Spring	Hot Spring		Total	Median
Sample	1	2	1	2	1	2	1	2	1	2	1	2	1	2	1	2	1	2	1	2
Mixed 1	61	117	97	29	433	535	113	155	445	185	58	23	88	132	169	199	0	63	1315	61		4278	115
Actinobacterial	13	67	29	12	141	88	28	65	141	59	17	11	38	30	87	47	1	61	90	21		1046	42.5
Mixed 2	1	116	7	0	31	7	6	20	38	14	1	3	85	8	137	51	1	5	19	3		553	7.5
Halobacterial	3	5	5	4	25	24	5	14	23	12	3	1	7	4	7	12	0	1	13	3		171	5
Proteobacterial	198	63	73	50	55	22	119	34	62	25	8	8	111	194	51	175	0	37	102	30		1417	53
Total	276	368	211	95	685	676	271	288	709	295	87	46	329	368	451	484	2	167	1539	118

### Sheet: CODH metatranscriptome
	Forest soil	Forest soil	Permafrost	Permafrost	Peatland	Peatland	Grassland	Grassland	Desert	Desert	Agricultural Land	Agricultural Land	Deep Subsurface	Deep Subsurface	Salt Marsh	Salt Marsh	Freshwater Wetland	Freshwater Wetland	Soil Crust	Rainforest Soil		Total	Median
Sample	1	2	1	2	1	2	1	2	1	2	1	2	1	2	1	2	1	2	1	1
Mixed 1	9	52	1	9	3	32	160	168	84	21	154	192	4	0	102	97	5	2	40	99		1234	36
Actinobacterial	15	41	0	5	3	13	52	135	69	12	170	76	1	0	34	37	8	1	33	66		771	24
Mixed 2	33	67	0	1	0	18	28	30	5	1	41	20	0	0	4	10	0	0	2	36		296	4.5
Halobacterial	1	2	0	1	0	1	12	8	1	0	10	7	0	0	4	7	1	0	5	3		63	1
Proteobacterial	35	39	0	3	0	22	21	27	10	7	30	50	1	5	119	343	2	6	5	68		793	15.5
Total	93	201	1	19	6	86	273	368	169	41	405	345	6	5	263	494	16	9	85	272
	Coastal Seawater	Coastal Seawater	Epipelagic Seawater	Epipelagic Seawater	Mesopelagic Seawater	Mesopelagic Seawater	Bathypelagic Seawater	Bathypelagic Seawater	Deep Seawater	Deep Seawater	Hydrothermal Fluid	Hydrothermal Fluid	Lake	Lake	River	River	Groundwater	Groundwater	Hot Spring	Hot Spring		Total	Median
Sample	1	2	1	2	1	2	1	2	1	2	1	2	1	2	1	2	1	2	1	2
Mixed 1	2	144	155	53	254	285	110	201	127	77	142	0	15	32	36	86	0	3	967	35		2724	81.5
Actinobacterial	0	84	22	9	103	56	50	39	60	24	0	0	5	8	6	31	2	2	25	10		536	16
Mixed 2	0	36	0	1	7	0	12	2	7	6	0	0	3	2	11	177	0	0	6	3		273	2.5
Halobacterial	1	12	0	1	14	15	7	5	2	5	0	0	1	1	0	9	0	1	8	4		86	1.5
Proteobacterial	1	226	81	258	48	4	2	21	18	6	0	36	53	62	10	185	0	4	37	16		1068	19.5
Total	4	502	258	322	426	360	181	268	214	118	142	36	77	105	63	488	2	10	1043	68

### Sheet: Hydrogenase metagenome
Terrestrial	Forest soil	Forest soil	Permafrost	Permafrost	Peatland	Peatland	Grassland	Grassland	Desert	Desert	Agricultural Land	Agricultural Land	Deep Subsurface	Deep Subsurface	Salt Marsh	Salt Marsh	Freshwater Wetland	Freshwater Wetland	Soil Crust	Rainforest Soil		Total	Median
Sample	1	2	1	2	1	2	1	2	1	2	1	2	1	2	1	2	1	2	1	1
[NiFe] Group 1a	2	0	767	4	16	13	0	1	0	1	0	3	13	41	2	0	105	131	0	0		1099	2
[NiFe] Group 1b	0	1	3	0	16	14	0	0	0	1	0	0	0	7	6	0	77	57	0	0		182	0
[NiFe] Group 1c	15	5	202	22	85	103	7	21	0	7	8	40	22	325	2	1	112	180	0	8		1165	18
[NiFe] Group 1d	7	18	52	32	88	86	2	7	3	9	29	17	818	119	3	1	183	199	0	3		1676	17.5
[NiFe] Group 1e	40	8	2	8	22	32	0	0	0	1	7	5	2	139	9	0	124	81	0	0		480	6
[NiFe] Group 1f	13	41	103	19	82	222	0	0	0	3	4	18	2	23	0	0	57	120	0	4		711	8.5
[NiFe] Group 1g	0	0	0	0	0	0	0	0	0	1	0	0	0	0	0	0	0	0	0	0		1	0
[NiFe] Group 1h	521	442	54	161	182	61	185	484	62	431	253	336	679	4	13	22	6	5	257	385		4543	183.5
[NiFe] Group 1i	0	0	19	0	2	0	0	0	0	0	0	0	0	0	0	0	4	7	0	0		32	0
[NiFe] Group 1j	0	0	1	0	2	0	0	0	0	0	0	0	0	0	0	0	3	2	0	0		8	0
[NiFe] Group 1k	0	0	3	0	9	1	0	0	0	0	0	0	0	0	0	0	0	3	0	0		16	0
[NiFe] Group 2a	22	13	0	25	18	3	4	7	5	30	0	0	92	0	17	12	5	1	4	5		263	5
[NiFe] Group 2b	0	0	26	0	13	4	0	2	1	2	0	1	428	71	1	0	24	3	0	3		579	1.5
[NiFe] Group 2c	4	0	1	0	3	0	1	2	0	0	7	4	0	54	1	0	12	11	0	4		104	1
[NiFe] Group 2d	0	0	0	0	0	0	0	0	0	0	0	0	0	0	0	0	0	0	0	0		0	0
[NiFe] Group 2e	0	0	0	0	0	0	0	0	0	0	0	0	0	0	0	0	0	0	0	0		0	0
[NiFe] Group 3a	0	0	19	0	17	4	0	0	0	0	0	0	0	0	0	0	29	26	0	0		95	0
[NiFe] Group 3b	24	27	114	40	353	486	32	37	0	59	57	157	31	145	22	5	231	331	1	44		2196	42
[NiFe] Group 3c	0	1	88	0	170	280	1	0	0	1	2	7	2	278	4	3	599	552	0	2		1990	2
[NiFe] Group 3d	61	52	455	103	275	363	20	37	3	25	84	105	1214	562	10	2	536	452	2	53		4414	72.5
[NiFe] Group 4a	0	0	32	2	4	0	0	2	0	1	6	0	10	7	2	0	17	20	0	2		105	2
[NiFe] Group 4b	4	8	0	9	33	37	10	1	5	2	6	6	0	1	2	0	38	61	2	4		229	4.5
[NiFe] Group 4c	3	4	47	1	9	6	5	0	3	3	2	1	0	0	0	0	7	6	1	3		101	3
[NiFe] Group 4d	1	0	3	1	4	1	0	0	0	1	0	0	0	1	1	1	4	15	0	0		33	1
[NiFe] Group 4e	1	1	24	1	36	17	2	7	3	1	4	5	1	10	0	1	106	77	4	2		303	3.5
[NiFe] Group 4f	5	12	163	31	46	62	31	7	2	7	16	8	3	12	0	0	39	50	1	13		508	12
[NiFe] Group 4g	11	11	23	6	58	34	11	10	7	9	6	12	1	30	8	1	132	117	3	8		498	10.5
[NiFe] Group 4h	0	0	2	0	2	0	0	0	0	0	0	0	0	0	0	0	11	9	0	0		24	0
[NiFe] Group 4i	0	0	0	0	2	0	0	0	0	0	1	0	0	0	0	0	0	1	0	0		4	0
[FeFe] Group A1	0	0	35	0	11	5	0	0	0	0	0	0	13	14	11	14	25	12	0	0		140	0
[FeFe] Group A2	0	0	1	0	1	1	0	0	0	0	0	0	2	7	0	0	1	1	0	0		14	0
[FeFe] Group A3	1	0	676	0	77	26	0	0	0	2	4	0	166	178	6	3	301	150	0	1		1591	2.5
[FeFe] Group A4	0	0	1	0	2	0	0	0	0	2	0	0	1	4	3	0	1	1	0	0		15	0
[FeFe] Group B	0	0	280	0	1	0	0	0	0	0	0	0	54	12	0	0	2	6	0	0		355	0
[FeFe] Group C1	0	0	10	0	3	3	0	0	0	0	0	0	43	5	0	0	18	12	0	0		94	0
[FeFe] Group C2	70	61	207	37	29	41	28	27	27	57	24	31	369	455	16	16	47	44	50	13		1649	39
[FeFe] Group C3	0	0	89	0	16	1	0	1	0	0	1	0	24	27	1	0	56	40	0	0		256	0.5
[Fe]	0	0	0	0	0	0	0	0	0	0	0	0	0	0	0	0	0	0	0	0		0	0
Aquatic	Coastal Seawater	Coastal Seawater	Epipelagic Seawater	Epipelagic Seawater	Mesopelagic Seawater	Mesopelagic Seawater	Bathypelagic Seawater	Bathypelagic Seawater	Deep Seawater	Deep Seawater	Hydrothermal Fluid	Hydrothermal Fluid	Lake	Lake	River	River	Groundwater	Groundwater	Hot Spring	Hot Spring		Total	Median
Sample	1	2	1	2	1	2	1	2	1	2	1	2	1	2	1	2	1	2	1	2
[NiFe] Group 1a	0	0	0	0	0	0	0	0	0	0	16	217	0	1	4	0	10	54	0	17		319	0
[NiFe] Group 1b	0	0	0	0	0	0	0	0	0	0	388	254	0	0	1	1	3315	36	0	14		4009	0
[NiFe] Group 1c	0	0	0	0	0	0	0	0	0	0	59	91	2	1	12	2	7	47	0	55		276	0
[NiFe] Group 1d	1	0	1	0	0	0	2	28	8	11	207	98	4	6	65	3	32	32	0	129		627	5
[NiFe] Group 1e	1	1	0	0	0	0	10	6	55	21	35	36	0	1	49	0	18	19	0	156		408	3.5
[NiFe] Group 1f	0	0	0	0	0	0	0	0	0	0	23	19	0	0	9	0	3	44	0	4		102	0
[NiFe] Group 1g	0	0	0	0	0	0	1	0	0	0	2	2	0	0	0	0	0	0	0	0		5	0
[NiFe] Group 1h	1	1	2	2	2	15	25	20	12	53	162	23	0	2	0	0	1	0	11	6		338	2
[NiFe] Group 1i	0	0	0	0	0	0	0	0	0	0	0	0	0	0	0	0	0	4	0	0		4	0
[NiFe] Group 1j	0	0	0	0	0	0	0	0	0	0	0	16	0	0	0	0	0	1	0	0		17	0
[NiFe] Group 1k	0	0	0	0	0	0	0	0	0	0	0	1	0	0	1	0	0	0	0	0		2	0
[NiFe] Group 2a	11	2	2	0	0	0	19	99	32	39	0	2	5	16	14	2	1	0	0	104		348	2
[NiFe] Group 2b	0	0	0	0	0	0	4	29	6	8	56	10	0	1	16	0	11	15	0	12		168	2.5
[NiFe] Group 2c	0	0	0	0	0	0	0	0	0	0	15	11	0	0	0	0	1	22	0	5		54	0
[NiFe] Group 2d	0	0	0	0	0	0	0	0	0	0	124	81	0	0	0	0	1274	3	0	0		1482	0
[NiFe] Group 2e	0	0	0	0	0	0	0	0	0	0	1	0	0	0	0	0	0	0	0	0		1	0
[NiFe] Group 3a	0	0	0	0	0	0	0	0	0	0	12	626	0	0	0	0	0	0	0	0		638	0
[NiFe] Group 3b	1	8	0	0	0	0	0	23	0	2	173	134	14	23	28	5	35	580	20	106		1152	11
[NiFe] Group 3c	0	0	0	0	0	0	0	0	0	0	110	1241	1	0	18	1	7	284	21	62		1745	0
[NiFe] Group 3d	0	2	0	0	0	0	0	37	0	8	281	189	124	8	69	4	175	128	36	341		1402	8
[NiFe] Group 4a	0	1	0	1	1	1	0	0	0	1	1	30	0	0	4	0	0	2	0	2		44	0.5
[NiFe] Group 4b	0	0	3	0	4	3	1	1	0	1	16	10	4	0	1	11	3	12	53	2		125	2.5
[NiFe] Group 4c	0	1	0	0	4	0	0	1	3	1	9	15	0	0	0	0	0	3	12	1		50	0.5
[NiFe] Group 4d	0	0	0	0	2	4	0	0	4	1	27	15	0	0	2	0	0	8	1	1		65	0.5
[NiFe] Group 4e	1	1	0	0	3	1	1	0	0	0	31	126	1	4	4	6	0	13	33	1		226	1
[NiFe] Group 4f	0	0	0	0	0	0	0	21	0	0	17	7	0	0	4	0	14	127	6	1		197	0
[NiFe] Group 4g	0	10	3	2	4	3	2	1	2	0	17	26	7	3	11	4	3	233	19	19		369	3.5
[NiFe] Group 4h	0	0	0	0	0	0	0	0	0	0	0	386	0	0	0	0	0	1	0	0		387	0
[NiFe] Group 4i	0	0	0	0	0	0	0	0	0	0	0	387	0	0	0	0	0	0	0	0		387	0
[FeFe] Group A1	1	0	1	3	0	0	2	0	0	1	11	110	0	0	1	1	2	24	0	7		164	1
[FeFe] Group A2	1	0	0	0	0	0	0	0	0	0	1	1	0	0	3	0	0	1	0	1		8	0
[FeFe] Group A3	1	0	0	0	0	1	0	1	0	0	143	74	1	1	7	2	11	117	0	100		459	1
[FeFe] Group A4	0	0	0	0	0	0	0	0	0	0	0	1	0	0	0	0	0	1	0	0		2	0
[FeFe] Group B	0	0	0	0	0	0	0	0	0	0	5	1	1	0	0	0	0	6	0	4		17	0
[FeFe] Group C1	0	0	0	0	0	0	0	0	0	0	3	5	0	0	0	0	0	4	0	11		23	0
[FeFe] Group C2	20	3	3	1	18	7	13	19	38	14	61	75	13	9	37	8	355	24	0	45		763	16
[FeFe] Group C3	0	0	0	0	0	0	0	0	0	0	9	8	0	0	1	0	1	11	0	13		43	0
[Fe]	0	0	0	0	0	0	0	0	0	0	0	401	0	0	0	0	0	0	0	0		401	0

### Sheet: Hydrogenase metatranscriptome
Terrestrial	Forest soil	Forest soil	Permafrost	Permafrost	Peatland	Peatland	Grassland	Grassland	Desert	Desert	Agricultural Land	Agricultural Land	Deep Subsurface	Deep Subsurface	Salt Marsh	Salt Marsh	Freshwater Wetland	Freshwater Wetland	Soil Crust	Rainforest Soil		Total	Median
Sample	1	2	1	2	1	2	1	2	1	2	1	2	1	2	1	2	1	2	1	1
[NiFe] Group 1a	0	0	9	1	6	4	0	0	0	0	0	0	0	0	0	0	156	30	0	0		206	0
[NiFe] Group 1b	0	0	0	0	2	3	0	0	0	0	0	1	0	18	3	0	202	14	0	0		243	0
[NiFe] Group 1c	1	1	7	2	15	95	0	0	0	2	1	11	5	602	0	0	64	10	0	0		816	1.5
[NiFe] Group 1d	0	0	0	2	18	4	0	0	0	0	0	4	665	66	0	3	83	18	1	1		865	1
[NiFe] Group 1e	1	3	0	0	5	3	0	0	0	0	0	2	0	141	0	0	108	17	0	0		280	0
[NiFe] Group 1f	5	0	8	1	68	9	0	0	0	0	0	15	0	90	0	0	26	11	0	0		233	0
[NiFe] Group 1g	0	0	0	0	0	0	0	0	0	0	0	0	0	0	0	0	0	0	0	0		0	0
[NiFe] Group 1h	176	693	0	3	0	20	127	324	33	59	217	85	18	0	0	6	0	0	34	100		1895	26.5
[NiFe] Group 1i	0	0	30	0	0	0	0	0	0	0	0	0	0	0	0	0	0	1	0	0		31	0
[NiFe] Group 1j	0	0	0	0	0	0	0	0	0	0	0	0	0	0	0	0	4	0	0	0		4	0
[NiFe] Group 1k	0	0	132	0	1	0	0	0	0	0	0	0	0	0	0	0	5	1	0	0		139	0
[NiFe] Group 2a	3	0	0	1	0	1	0	1	1	2	0	1	4	0	10	32	0	2	1	0		59	1
[NiFe] Group 2b	0	0	0	0	0	0	0	0	0	0	0	1	7	0	0	0	3	0	0	0		11	0
[NiFe] Group 2c	0	0	9	0	0	0	0	1	0	0	0	1	0	54	0	4	4	2	0	0		75	0
[NiFe] Group 2d	0	0	0	0	0	0	0	0	0	0	0	0	0	0	0	0	0	0	0	0		0	0
[NiFe] Group 2e	0	0	0	0	0	0	0	0	0	0	0	0	0	0	0	0	0	0	0	0		0	0
[NiFe] Group 3a	0	0	267	0	12	0	0	0	0	1	0	0	0	0	0	0	181	52	0	0		513	0
[NiFe] Group 3b	2	2	33	0	32	36	3	1	0	9	19	42	3	54	3	2	60	45	0	2		348	3
[NiFe] Group 3c	0	0	158	0	75	29	0	0	0	1	0	2	1	249	0	0	290	138	0	0		943	0
[NiFe] Group 3d	1	1	8	8	32	22	2	1	0	6	3	19	522	314	0	0	185	74	0	7		1205	6.5
[NiFe] Group 4a	0	1	0	0	3	0	0	0	0	0	0	0	0	1	0	2	2	0	0	1		10	0
[NiFe] Group 4b	0	2	0	2	8	1	4	0	2	0	3	6	0	4	1	0	14	10	0	2		59	2
[NiFe] Group 4c	0	0	0	0	2	0	1	2	0	0	0	2	0	0	0	0	1	0	0	0		8	0
[NiFe] Group 4d	0	0	0	0	2	0	0	1	1	0	0	0	0	0	1	0	0	4	0	0		9	0
[NiFe] Group 4e	0	0	51	0	1	0	3	1	0	0	2	0	0	3	1	0	30	14	0	0		106	0
[NiFe] Group 4f	0	0	12	0	1	1	0	1	0	0	1	14	0	0	0	0	2	1	0	5		38	0
[NiFe] Group 4g	0	1	11	1	6	0	2	0	1	1	3	4	0	10	0	0	18	20	0	1		79	1
[NiFe] Group 4h	0	0	0	0	0	0	0	0	0	0	0	0	0	0	0	0	1	0	0	0		1	0
[NiFe] Group 4i	0	0	0	0	0	0	0	0	0	0	0	0	0	0	0	0	0	0	0	0		0	0
[FeFe] Group A1	0	1	0	0	0	0	0	0	0	0	0	0	3	6	0	0	7	4	0	0		21	0
[FeFe] Group A2	0	0	0	0	0	1	0	0	0	0	0	0	0	0	0	0	0	0	0	0		1	0
[FeFe] Group A3	0	0	20	1	2	1	0	0	0	0	0	1	53	89	0	0	50	55	0	0		272	0
[FeFe] Group A4	0	0	0	0	0	0	0	0	0	0	0	0	0	0	0	0	0	0	0	0		0	0
[FeFe] Group B	0	0	0	0	0	0	0	0	0	0	0	0	0	0	0	0	0	1	0	0		1	0
[FeFe] Group C1	0	0	0	0	0	0	0	0	0	0	0	0	6	0	0	0	3	1	0	0		10	0
[FeFe] Group C2	1	8	3	21	0	0	2	2	3	10	4	12	21	26	2	2	21	2	1	5		146	3
[FeFe] Group C3	0	0	0	1	2	0	0	0	0	0	0	0	1	0	0	0	2	1	0	0		7	0
[Fe]	0	0	0	0	0	0	0	0	0	0	0	0	0	0	0	0	7	0	0	0		7	0
Aquatic	Coastal Seawater	Coastal Seawater	Epipelagic Seawater	Epipelagic Seawater	Mesopelagic Seawater	Mesopelagic Seawater	Bathypelagic Seawater	Bathypelagic Seawater	Deep Seawater	Deep Seawater	Hydrothermal Fluid	Hydrothermal Fluid	Lake	Lake	River	River	Groundwater	Groundwater	Hot Spring	Hot Spring		Total	Median
Sample	1	2	1	2	1	2	1	2	1	2	1	2	1	2	1	2	1	2	1	2
[NiFe] Group 1a	0	0	0	0	0	0	0	0	0	0	0	0	0	0	0	2	0	19	0	5		26	0
[NiFe] Group 1b	0	0	0	0	0	0	0	0	0	0	398	4	0	0	0	1	827	36	0	9		1275	0
[NiFe] Group 1c	0	0	0	0	0	0	0	0	0	0	2	2	0	0	1	0	0	25	0	36		66	0
[NiFe] Group 1d	0	0	0	0	0	0	0	14	0	1	2	0	0	0	4	0	0	8	0	113		142	0
[NiFe] Group 1e	0	0	0	0	0	0	0	2	11	5	0	0	0	0	1	1	4	24	0	87		135	0
[NiFe] Group 1f	0	0	0	0	0	0	0	0	0	0	0	0	0	0	0	0	1	13	0	2		16	0
[NiFe] Group 1g	0	0	0	0	0	0	0	0	0	0	11	0	0	0	0	0	0	0	1	0		12	0
[NiFe] Group 1h	0	1	5	1	1	7	0	0	1	0	174	0	0	0	1	2	0	0	0	0		193	0
[NiFe] Group 1i	0	0	0	0	0	0	0	0	0	0	0	0	0	0	0	0	0	2	0	0		2	0
[NiFe] Group 1j	0	0	0	0	0	0	0	0	0	0	0	60	0	0	0	0	0	0	0	0		60	0
[NiFe] Group 1k	0	0	0	0	0	0	0	0	0	0	0	0	0	0	0	0	0	0	0	0		0	0
[NiFe] Group 2a	4	4	0	0	0	0	40	53	2	116	0	0	0	1	0	4	0	0	0	24		248	0
[NiFe] Group 2b	0	0	0	0	0	0	0	0	2	2	0	0	0	0	2	0	0	2	0	5		13	0
[NiFe] Group 2c	0	0	0	0	0	0	0	0	0	0	0	0	0	0	2	1	0	6	0	3		12	0
[NiFe] Group 2d	0	0	0	0	0	0	0	0	0	0	0	0	0	0	0	0	23	0	0	0		23	0
[NiFe] Group 2e	0	0	0	0	0	0	0	0	0	0	0	0	0	0	0	0	0	0	0	0		0	0
[NiFe] Group 3a	0	0	0	0	0	0	0	0	0	0	99	6	1	0	0	0	0	0	0	0		106	0
[NiFe] Group 3b	0	0	0	0	0	0	2	0	0	1	0	0	0	0	3	0	0	29	0	90		125	0
[NiFe] Group 3c	0	0	0	0	0	0	0	0	0	0	221	201	0	0	2	0	0	86	1	38		549	0
[NiFe] Group 3d	0	0	0	0	0	0	0	11	0	0	0	3	15	1	3	1	7	84	0	181		306	0
[NiFe] Group 4a	0	0	0	0	1	0	0	0	0	0	0	0	0	0	0	0	0	0	0	0		1	0
[NiFe] Group 4b	0	1	2	0	0	0	2	0	0	0	0	0	0	0	0	1	0	1	14	1		22	0
[NiFe] Group 4c	0	0	0	0	3	3	0	0	0	0	0	0	0	0	0	0	0	0	19	0		25	0
[NiFe] Group 4d	0	0	0	0	2	0	5	0	0	1	0	0	0	0	0	0	0	2	0	0		10	0
[NiFe] Group 4e	0	0	0	0	0	0	0	0	0	0	1	0	0	0	0	0	0	3	11	2		17	0
[NiFe] Group 4f	0	0	0	0	0	0	0	0	0	1	0	0	0	0	0	0	15	6	0	1		23	0
[NiFe] Group 4g	0	1	0	0	1	0	0	0	2	0	0	0	1	0	1	0	0	2	13	7		28	0
[NiFe] Group 4h	0	0	0	0	0	0	0	0	0	0	0	0	0	0	0	0	0	0	0	0		0	0
[NiFe] Group 4i	0	0	0	0	0	0	0	0	0	0	0	0	0	0	0	0	0	0	0	0		0	0
[FeFe] Group A1	1	0	0	0	0	0	4	0	0	0	1	0	0	0	0	0	0	2	0	5		13	0
[FeFe] Group A2	0	0	0	0	0	0	0	0	0	0	0	0	0	0	0	0	0	0	0	5		5	0
[FeFe] Group A3	0	0	0	0	0	0	1	0	0	0	0	0	0	0	1	0	0	12	0	20		34	0
[FeFe] Group A4	0	0	0	0	0	0	0	0	0	0	0	0	0	0	0	0	0	2	0	0		2	0
[FeFe] Group B	0	0	0	0	0	0	0	0	0	0	0	0	0	1	0	0	0	0	0	0		1	0
[FeFe] Group C1	0	0	0	0	0	0	0	0	0	0	0	0	0	0	0	0	0	0	0	0		0	0
[FeFe] Group C2	0	2	0	1	0	0	18	0	13	6	0	0	0	1	7	1	7	15	0	13		84	1
[FeFe] Group C3	0	0	0	0	0	0	0	0	0	0	0	0	0	0	0	0	0	1	0	4		5	0
[Fe]	0	0	0	0	0	0	0	0	0	0	0	180	0	0	0	0	0	0	0	0		180	0

### Sheet: Summary
	Forest soil	Forest soil	Permafrost	Permafrost	Peatland	Peatland	Grassland	Grassland	Desert	Desert	Agricultural Land	Agricultural Land	Deep Subsurface	Deep Subsurface	Salt Marsh	Salt Marsh	Freshwater Wetland	Freshwater Wetland	Soil Crust	Rainforest Soil		Total	Median
CoxL metaG	848	740	50	738	1312	1097	872	1273	539	597	645	1152	120	43	692	799	96	172	217	1270		13272	715
CoxL metaG %	0.01696	0.0148	0.001	0.01476	0.02624	0.02194	0.01744	0.02546	0.01078	0.01194	0.0129	0.02304	0.0024	0.00086	0.01384	0.01598	0.00192	0.00344	0.00434	0.0254		0.26544	0.0143
CoxL metaT	93	201	1	19	6	86	273	368	169	41	405	345	6	5	263	494	16	9	85	272		3157	89.5
CoxL metaT %	0.00465	0.01005	5e-05	0.00095	0.0003	0.0043	0.01365	0.0184	0.00845	0.00205	0.02025	0.01725	0.0003	0.00025	0.01315	0.0247	0.0008	0.00045	0.00425	0.0136		0.15785	0.004475
CoxL RNA/DNA	0.274175	0.679054	0.05	0.0643631	0.0114329	0.195989	0.782683	0.722702	0.783859	0.171692	1.56977	0.748698	0.125	0.290698	0.950145	1.54568	0.416667	0.130814	0.979263	0.535433		0.594673	0.312937
HhyL metaG	521	442	54	161	182	61	185	484	62	431	253	336	679	4	13	22	6	5	257	385		4543	183.5
HhyL metaG %	0.01042	0.00884	0.00108	0.00322	0.00364	0.00122	0.0037	0.00968	0.00124	0.00862	0.00506	0.00672	0.01358	8e-05	0.00026	0.00044	0.00012	0.0001	0.00514	0.0077		0.09086	0.00367
HhyL metaT	176	693	0	3	0	20	127	324	33	59	217	85	18	0	0	6	0	0	34	100		1895	26.5
HhyL metaT %	0.0088	0.03465	0	0.00015	0	0.001	0.00635	0.0162	0.00165	0.00295	0.01085	0.00425	0.0009	0	0	0.0003	0	0	0.0017	0.005		0.09475	0.001325
HhyL RNA/DNA	0.84453	3.91968	0	0.0465839	0	0.819672	1.71622	1.67355	1.33065	0.342227	2.14427	0.63244	0.0662739	0	0	0.681818	0	0	0.330739	0.649351		1.04281	0.361035
	Coastal Seawater	Coastal Seawater	Epipelagic Seawater	Epipelagic Seawater	Mesopelagic Seawater	Mesopelagic Seawater	Bathypelagic Seawater	Bathypelagic Seawater	Deep Seawater	Deep Seawater	Hydrothermal Fluid	Hydrothermal Fluid	Lake	Lake	River	River	Groundwater	Groundwater	Hot Spring	Hot Spring
CoxL metaG	276	368	211	95	685	676	271	288	709	295	87	46	329	368	451	484	2	167	1539	118		7465	291.5
CoxL metaG %	0.00552	0.00736	0.00422	0.0019	0.0137	0.01352	0.00542	0.00576	0.01418	0.0059	0.00174	0.00092	0.00658	0.00736	0.00902	0.00968	4e-05	0.00334	0.03078	0.00236		0.1493	0.00583
CoxL metaT	4	502	258	322	426	360	181	268	214	118	142	36	77	105	63	488	2	10	1043	68		4687	161.5
CoxL metaT %	0.0002	0.0251	0.0129	0.0161	0.0213	0.018	0.00905	0.0134	0.0107	0.0059	0.0071	0.0018	0.00385	0.00525	0.00315	0.0244	0.0001	0.0005	0.05215	0.0034		0.23435	0.008075
CoxL RNA/DNA	0.0362319	3.41033	3.05687	8.47368	1.55474	1.33136	1.66974	2.32639	0.754584	1	4.08046	1.95652	0.585106	0.713315	0.349224	2.52066	2.5	0.149701	1.69428	1.44068		1.56966	1.38508
HhyL metaG	1	1	2	2	2	15	25	20	12	53	162	23	0	2	0	0	1	0	11	6		338	2
HhyL metaG %	2e-05	2e-05	4e-05	4e-05	4e-05	0.0003	0.0005	0.0004	0.00024	0.00106	0.00324	0.00046	0	4e-05	0	0	2e-05	0	0.00022	0.00012		0.00676	4e-05
HhyL metaT	0	1	5	1	1	7	0	0	1	0	174	0	0	0	1	2	0	0	0	0		193	0
HhyL metaT %	0	5e-05	0.00025	5e-05	5e-05	0.00035	0	0	5e-05	0	0.0087	0	0	0	5e-05	0.0001	0	0	0	0		0.00965	0
HhyL RNA/DNA	0	2.5	6.25	1.25	1.25	1.16667	0	0	0.208333	0	2.68519	0	0	0	0	0	0	0	0	0		1.42751	0
